# Cdc48 regulates intranuclear quality control sequestration of the Hsh155 splicing factor

**DOI:** 10.1101/2020.06.16.152934

**Authors:** Veena Mathew, Arun Kumar, Yangyang K. Jiang, Kyra West, Annie S. Tam, Peter C. Stirling

## Abstract

Cdc48/VCP is a highly conserved ATPase chaperone that plays an essential role in the assembly or disassembly of protein-DNA complexes and in degradation of misfolded proteins. We find that Cdc48 accumulates during cellular stress at intranuclear protein quality control (INQ) sites. Cdc48 function is required to suppress INQ formation under non-stress conditions and to promote recovery following genotoxic stress. Cdc48 physically associates with the INQ substrate and splicing factor Hsh155 and regulates its assembly with partner proteins. Accordingly, *cdc48* mutants have defects in splicing and show spontaneous distribution of Hsh155 to INQ aggregates where it is stabilized. Overall, this study shows that Cdc48 regulates deposition of proteins at INQ and suggests a previously unknown role for Cdc48 in the regulation or stability of splicing subcomplexes.
