## Supplemental Table S1 for "Cdc48 regulates intranuclear quality control sequestration of the Hsh155 splicing factor"

### Sheet: Sheet1
Table S1. Yeast strains, primers, and plasmids used in this study
Yeast strains used in this study
All strains are derivatives of s288c
Strain description	Reference number	Relevant genotype	Source
BY4741	PSY153	MATa ura3D0 leu2D0 his3D1 met15D0	J. Boeke, New York University, New York, NY
Cdc48-GFP	PSY1449	MATa ura3D0 leu2D0 met15D0 or MET15 CDC48-GFP::HIS3	B. Andrews, University of Toronto, Toronto, Ontario, Canada
Hsh155-GFP	PSY1502	MATa ura3D0 leu2D0 met15D0 or MET15 HSH155-GFP::HIS3	B. Andrews
Cdc48-GFP, Hos2-mCherry	PSYL1087	MATa ura3D0 leu2D0 met15D0 or MET15 CDC48-GFP::HIS3 HOS2-mCherry::CaURA3	This study
hos2Δ, Cdc48-GFP	PSYL727	MATa leu2Δ0 met15D0 or MET15 ura3Δ0 hos2Δ::KanMX CDC48-GFP::HIS3	This study
btn2Δ,Cdc48-GFP	PSYL725	MATa leu2Δ0 met15D0 or MET15 ura3Δ0 btn2Δ::KanMX CDC48-GFP::HIS3	This study
apj1Δ,Cdc48-GFP	PSYL718	MATa leu2Δ0 met15D0 or MET15 ura3Δ0 apj1Δ::KanMX CDC48-GFP::HIS3	This study
cdc48-4601-ts, Hsh155-GFP	PSYL721	MATa leu2Δ0 met15D0 or MET15 ura3Δ0 cdc48-4601ts::KanMX HSH155-GFP::HIS3	This study
cdc48-2-ts, Hsh155-GFP	PSYL991	MATa leu2Δ0 met15D0 or MET15 ura3Δ0 cdc48-2ts::KanMX HSH155-GFP::HIS3	This study
cdc48-3-ts, Hsh155-GFP	PSYL996	MATa leu2Δ0 met15D0 or MET15 ura3Δ0 cdc48-3ts::KanMX HSH155-GFP::HIS3	This study
Hsh155-mCherry-sfGFP	PSYL733	MATa ura3D0 leu2D0 his3D1 met15D0 HSH155-mCherry-sfGFP::KanMX	This study, Gallina et al., 2015
cdc48-4601-ts, Hsh155-mCherry-sfGFP	PSYL1216	MATa ura3D0 leu2D0 his3D1 met15D0 HSH155-mCherry-sfGFP::HygMX cdc48-4601ts::KanMX	This study
Hsh155-GFP, Cdc48-TAP	PSYL1125	MATa leu2Δ0 met15D0 or MET15 ura3Δ0 CDC48-TAP::HIS3 HSH155-GFP::HIS3	This study
Cdc48-GFP, Hsh155-TAP	PSYL1088	MATa leu2Δ0 met15D0 or MET15 ura3Δ0 HSH155-TAP::HIS3 CDC48-GFP::HIS3	This study
cdc48-4601-ts, Hsh155-GFP, Cus1-TAP	PSYL1002	MATa leu2Δ0 met15D0 or MET15 ura3Δ0 CUS1-TAP::HIS3 HSH155-GFP::HIS3 cdc48-4601ts::KanMX	This study
Hsh155-GFP, Cus1-TAP	PSYL881	MATa leu2Δ0 met15D0 or MET15 ura3Δ0 CUS1-TAP::HIS3 HSH155-GFP::HIS3	This study
cdc48-4601-ts, Hos2-GFP	PSYL723	MATa leu2Δ0 met15D0 or MET15 ura3Δ0 cdc48-4601ts::KanMX HOS2-GFP::HIS3	This study
san1Δ, Hsh155-GFP	PSYL1097	MATa leu2Δ0 met15D0 or MET15 ura3Δ0 san1Δ::KanMX HSH155-GFP::HIS3	This study
ubc9-1-ts, Hsh155-GFP	PSYL873	MATa leu2Δ0 met15D0 or MET15 ura3Δ0 ubc9-1::KanMX HSH155-GFP::HIS3	This study
siz1Δ, Hsh155-GFP	PSYL1218	MATa leu2Δ0 met15D0 or MET15 ura3Δ0 siz1Δ::KanMX HSH155-GFP::HIS3	This study
cdc48-4601-ts, siz1Δ, Hsh155-GFP	PSYL1301	MATa leu2Δ0 met15D0 or MET15 ura3Δ0 cdc48-4601ts::KanMX siz1Δ::KanMX HSH155-GFP::HIS3	This study
cdc48-4601-ts, pCDC48, Hsh155-GFP	PSYL1380	MATa leu2-112-URA3-leu2-k; cdc48-4601ts::KanMX; pYC: TRP1 CDC48 HSH155-GFP::HIS3	This study, Bergink et al., 2013
cdc48-4601-ts, pcdc48SIMmut , Hsh155-GFP	PSYL1382	MATa leu2-112-URA3-leu2-k; cdc48-4601ts::KanMX; pYC: TRP1 cdc48SIMmut HSH155-GFP::HIS3	This study, Bergink et al., 2013
Primers used in this study
Primer name		Primer sequence (5'-3')	Primer description
Hsh155-tFT-F		CCCCGTTACACCAGACAACAATGAAGAATATATAGAAGAACTGGATTTAGTTCTGCGTACGCTGCAGGTCGAC	PCR-based homologous recombination to insert mCherry-sfGFP to Hsh155
Hsh155-tFT-R		GTCAAGTAAAATATTCTTACAAGTTGTGGTTATTTATATGCTCTATATATATTCAATCGATGAATTCGAGCTCG	PCR-based homologous recombination to insert mCherry-sfGFP to Hsh155
Cdc48-1-600-F		CTGGGAAGGTGAGCCAATCAACAGG	Forward sequencing primers for 1-600bp of Cdc48
Cdc48-600-1200-F		CTGATGATGTTGATTTGGAAGCATTGG	Forward sequencing primers for 600-1200bp of Cdc48
Cdc48-1200-1800-F		CGGATAGAGTCGTCAACCAACTATTAAC	Forward sequencing primers for 1200-1800bp of Cdc48
Plasmids used in this study
Plasmid description		Relevant Features	Source
pMaM17		AMPR mCherry-sfGFP-KanMX	Khmelinskii et al., 2012
pJCR51- intron version of LacZ gene (for splicing efficiency)		AMPR CEN pJCR51::LEU2	Galy et al., 2004
pLGSD5- intronless version of LacZ gene (used for normalization)		AMPR CEN pLGSD5::LEU2	Galy et al., 2004
pRG3094		AMPR CEN pRG3094-cdc48-myc::URA3	Gallagher et al., 2014
pRG4061		AMPR CEN pRG3094-cdc48 E315Q-myc::URA3	Gallagher et al., 2014
YEplac181		AMPR CUP1 YEplac181-HIS-Smt3::LEU2	Ulrich et al., 2009 (obtained from Addgene)
